# Chances and challenges of machine learning based disease classification in genetic association studies illustrated on age-related macular degeneration

**DOI:** 10.1101/867697

**Authors:** Felix Günther, Caroline Brandl, Thomas W. Winkler, Veronika Wanner, Klaus Stark, Helmut Küchenhoff, Iris M. Heid

## Abstract

Imaging technology and machine learning algorithms for disease classification set the stage for high-throughput phenotyping and promising new avenues for genome-wide association studies (GWAS). Despite emerging algorithms, there has been no successful application in GWAS so far. We established machine learning based disease classification in genetic association analysis as a misclassification problem. To evaluate chances and challenges, we performed a GWAS based on automated classification of age-related macular degeneration (AMD) in UK Biobank (images from 135,500 eyes; 68,400 persons). We quantified misclassification of automatically derived AMD in internal validation data (images from 4,001 eyes; 2,013 persons) and developed a maximum likelihood approach (MLA) to account for it when estimating genetic association. We demonstrate that our MLA guards against bias and artefacts in simulation studies. By combining a GWAS on automatically derived AMD classification and our MLA in UK Biobank data, we were able to dissect true association (*ARMS2*/*HTRA1, CFH*) from artefacts (near *HERC2*) and to identify eye color as relevant source of misclassification. On this example of AMD, we are able to provide a proof-of-concept that a GWAS using machine learning derived disease classification yields relevant results and that misclassification needs to be considered in the analysis. These findings generalize to other phenotypes and also emphasize the utility of genetic data for understanding misclassification structure of machine learning algorithms.
