## Supplemental Tables 1-7 for "Chances and challenges of machine learning based disease classification in genetic association studies illustrated on age-related macular degeneration"

### Sheet: Supp. Table 1 - Simulation Res.
Simulation Scenario								Estimated βY									% with P<0.05			Cov. Freq
NVAL	Sens.	Spec.	%miss.	βY	βδ	βsens	βspec	Naive			MLA1			MLA2			Naive	MLA1	MLA2	Naive	MLA1	MLA2
								Mean	SE	RMSE	MEAN	SE	RMSE	MEAN	SE	RMSE
Non-differential misclassification
Sens. = 0.9, Spec. = 0.9, %miss. varying
1000	0.9	0.9	0.75	0	0	0	0	0.00	0.03	0.03	0.00	0.05	0.05	0.00	0.06	0.06	6.1%	5.8%	5.2%	93.9%	94.2%	94.8%
1000	0.9	0.9	0.5	0	0	0	0	0.00	0.03	0.03	0.00	0.04	0.04	0.00	0.05	0.05	4.6%	5.1%	4.8%	95.4%	94.9%	95.2%
1000	0.9	0.9	0.25	0	0	0	0	0.00	0.03	0.03	0.00	0.04	0.04	0.00	0.04	0.04	5.3%	4.6%	4.6%	94.7%	95.4%	95.4%
1000	0.9	0.9	0.75	1	0	0	0	0.69	0.03	0.31	1.00	0.06	0.06	1.00	0.07	0.07	100.0%	100.0%	100.0%	0.0%	94.4%	93.5%
1000	0.9	0.9	0.5	1	0	0	0	0.71	0.03	0.29	1.00	0.05	0.05	1.00	0.06	0.06	100.0%	100.0%	100.0%	0.0%	95.7%	96.0%
1000	0.9	0.9	0.25	1	0	0	0	0.73	0.03	0.27	1.00	0.05	0.05	1.00	0.05	0.05	100.0%	100.0%	100.0%	0.0%	96.5%	96.3%
Sens. and Spec. varying, %miss. = 0,25
1000	0.7	0.7	0.25	1	0	0	0	0.42	0.03	0.58	1.00	0.07	0.07	1.00	0.08	0.08	100.0%	100.0%	100.0%	0.0%	95.7%	96.0%
1000	0.7	0.8	0.25	1	0	0	0	0.51	0.03	0.49	1.00	0.07	0.07	1.00	0.08	0.08	100.0%	100.0%	100.0%	0.0%	95.4%	94.2%
1000	0.7	0.9	0.25	1	0	0	0	0.63	0.03	0.37	1.00	0.06	0.06	1.00	0.07	0.07	100.0%	100.0%	100.0%	0.0%	95.6%	94.9%
1000	0.8	0.7	0.25	1	0	0	0	0.48	0.03	0.52	1.00	0.06	0.06	1.00	0.07	0.07	100.0%	100.0%	100.0%	0.0%	96.0%	95.4%
1000	0.8	0.8	0.25	1	0	0	0	0.56	0.03	0.44	1.00	0.06	0.06	1.00	0.07	0.07	100.0%	100.0%	100.0%	0.0%	95.0%	95.0%
1000	0.8	0.9	0.25	1	0	0	0	0.68	0.03	0.32	1.00	0.05	0.05	1.00	0.06	0.06	100.0%	100.0%	100.0%	0.0%	97.0%	95.9%
1000	0.9	0.7	0.25	1	0	0	0	0.53	0.03	0.47	1.00	0.06	0.06	1.00	0.07	0.07	100.0%	100.0%	100.0%	0.0%	93.5%	94.4%
1000	0.9	0.8	0.25	1	0	0	0	0.61	0.03	0.39	1.00	0.06	0.06	1.00	0.06	0.06	100.0%	100.0%	100.0%	0.0%	95.3%	94.8%
1000	0.9	0.9	0.25	1	0	0	0	0.73	0.03	0.27	1.00	0.05	0.05	1.00	0.05	0.05	100.0%	100.0%	100.0%	0.0%	96.5%	96.3%
Differential misclassification
βδ = 1
1000	0.9	0.9	0.75	1	1	0	0	0.79	0.03	0.21	1.00	0.05	0.05	1.00	0.06	0.06	100.0%	100.0%	100.0%	0.0%	94.9%	93.9%
Sens. = 0.9; Spec. = 0,9; %miss. = 0.25; varying βsens, βspec
βδ = 0
1000	0.9	0.9	0.25	0	0	-1	-1	0.19	0.03	0.20	0.21	0.04	0.22	0.00	0.04	0.04	100.0%	100.0%	4.9%	0.0%	0.0%	95.1%
1000	0.9	0.9	0.25	0	0	-1	0	-0.09	0.03	0.09	-0.10	0.04	0.11	0.00	0.05	0.05	87.9%	77.0%	4.7%	12.1%	23.0%	95.3%
1000	0.9	0.9	0.25	0	0	-1	1	-0.38	0.03	0.38	-0.46	0.04	0.46	0.00	0.05	0.05	100.0%	100.0%	4.7%	0.0%	0.0%	95.3%
1000	0.9	0.9	0.25	0	0	0	-1	0.28	0.03	0.29	0.32	0.04	0.33	0.00	0.04	0.04	100.0%	100.0%	5.7%	0.0%	0.0%	94.3%
1000	0.9	0.9	0.25	0	0	0	1	-0.28	0.03	0.28	-0.32	0.04	0.32	0.00	0.04	0.04	100.0%	100.0%	4.8%	0.0%	0.0%	95.2%
1000	0.9	0.9	0.25	0	0	1	-1	0.38	0.03	0.38	0.46	0.04	0.46	0.00	0.05	0.05	100.0%	100.0%	4.8%	0.0%	0.0%	95.2%
1000	0.9	0.9	0.25	0	0	1	0	0.09	0.03	0.09	0.10	0.04	0.11	0.00	0.05	0.05	90.5%	76.8%	5.1%	9.5%	23.2%	94.9%
1000	0.9	0.9	0.25	0	0	1	1	-0.20	0.03	0.20	-0.22	0.04	0.22	0.00	0.04	0.04	100.0%	100.0%	6.3%	0.0%	0.0%	93.7%
1000	0.9	0.9	0.25	1	0	-1	-1	0.84	0.04	0.17	1.14	0.06	0.15	1.00	0.06	0.06	100.0%	100.0%	100.0%	0.8%	24.8%	95.7%
1000	0.9	0.9	0.25	1	0	-1	0	0.55	0.03	0.45	0.85	0.05	0.16	1.00	0.06	0.06	100.0%	100.0%	100.0%	0.0%	14.2%	95.2%
1000	0.9	0.9	0.25	1	0	-1	1	0.18	0.03	0.82	0.39	0.05	0.61	1.00	0.06	0.06	100.0%	100.0%	100.0%	0.0%	0.0%	96.0%
1000	0.9	0.9	0.25	1	0	0	-1	1.05	0.04	0.06	1.28	0.05	0.28	1.00	0.06	0.06	100.0%	100.0%	100.0%	78.3%	0.0%	95.1%
1000	0.9	0.9	0.25	1	0	0	1	0.33	0.03	0.67	0.63	0.05	0.37	1.00	0.05	0.05	100.0%	100.0%	100.0%	0.0%	0.0%	96.3%
1000	0.9	0.9	0.25	1	0	1	-1	1.14	0.04	0.14	1.39	0.05	0.40	1.00	0.06	0.06	100.0%	100.0%	100.0%	4.8%	0.0%	95.1%
1000	0.9	0.9	0.25	1	0	1	0	0.81	0.03	0.20	1.10	0.05	0.12	1.00	0.06	0.06	100.0%	100.0%	100.0%	0.0%	54.5%	94.4%
1000	0.9	0.9	0.25	1	0	1	1	0.39	0.03	0.61	0.77	0.06	0.24	1.00	0.05	0.05	100.0%	100.0%	100.0%	0.0%	3.4%	94.7%
βδ = 1
1000	0.9	0.9	0.25	1	1	-1	-1	0.88	0.04	0.12	1.18	0.07	0.19	1.00	0.06	0.06	100.0%	100.0%	100.0%	11.1%	17.2%	95.3%
1000	0.9	0.9	0.25	1	1	-1	0	0.61	0.03	0.39	0.81	0.06	0.20	1.00	0.06	0.06	100.0%	100.0%	100.0%	0.0%	9.2%	96.3%
1000	0.9	0.9	0.25	1	1	-1	1	0.23	0.03	0.77	0.39	0.05	0.61	1.00	0.06	0.06	100.0%	100.0%	100.0%	0.0%	0.0%	95.9%
1000	0.9	0.9	0.25	1	1	0	-1	1.11	0.04	0.11	1.32	0.05	0.33	1.00	0.06	0.06	100.0%	100.0%	100.0%	20.3%	0.0%	95.2%
1000	0.9	0.9	0.25	1	1	0	1	0.38	0.03	0.62	0.68	0.06	0.33	1.00	0.06	0.06	100.0%	100.0%	100.0%	0.0%	0.1%	95.3%
1000	0.9	0.9	0.25	1	1	1	-1	1.20	0.04	0.21	1.40	0.05	0.40	1.00	0.07	0.07	100.0%	100.0%	100.0%	0.0%	0.0%	95.0%
1000	0.9	0.9	0.25	1	1	1	0	0.86	0.03	0.14	1.07	0.05	0.09	1.00	0.05	0.05	100.0%	100.0%	100.0%	2.9%	72.5%	96.1%
1000	0.9	0.9	0.25	1	1	1	1	0.43	0.03	0.57	0.80	0.07	0.21	1.00	0.05	0.05	100.0%	100.0%	100.0%	0.0%	12.6%	95.6%

### Sheet: Supp. Table 2 - AutoClassUKBB
A
a) AREDS 9+3	Eye-specific						Person-specific
	All			GWAS			All			GWAS
	n	Frac.	Frac. (gradable)	n	Frac.	Frac. (gradable)	n	Frac.	Frac. (gradable)	n	Frac.	Frac. (gradable)
1	99038	0.731	0.945	82436	0.864	0.952	53402	0.781	0.916	44521	0.926	0.926
2	1833	0.014	0.017	1367	0.014	0.016	1590	0.023	0.027	1193	0.025	0.025
3	95	0.001	0.001	75	0.001	0.001	69	0.001	0.001	53	0.001	0.001
4	1219	0.009	0.012	1011	0.011	0.012	1034	0.015	0.018	861	0.018	0.018
5	161	0.001	0.002	124	0.001	0.001	116	0.002	0.002	90	0.002	0.002
6	169	0.001	0.002	127	0.001	0.001	114	0.002	0.002	86	0.002	0.002
7	28	0	0	18	0	0	19	0	0	11	0	0
8	197	0.001	0.002	167	0.002	0.002	137	0.002	0.002	118	0.002	0.002
9	4	0	0	4	0	0	1	0	0	1	0	0
10	2	0	0	2	0	0	2	0	0	2	0	0
11	2056	0.015	0.02	1296	0.014	0.015	1788	0.026	0.031	1129	0.023	0.023
12	0	0	0	0	0	0	0	0	0	0	0	0
Ungradable	30698	0.227	NA	8789	0.092	NA	10128	0.148	NA	0	0	NA
Sum	135500	1	1	95416	1	1	68400	1	1	48065	1	1
b) Any AMD	Eye-specific						Person-specific
	All			GWAS			All			GWAS
	n	Frac.	Frac. (gradable)	n	Frac.	Frac. (gradable)	n	Frac.	Frac. (gradable)	n	Frac.	Frac. (gradable)
No	99038	0.731	0.945	82436	0.864	0.952	53402	0.781	0.916	44521	0.926	0.926
AnyAMD	5764	0.043	0.055	4191	0.044	0.048	4870	0.071	0.084	3544	0.074	0.074
Ungradable	30698	0.227	NA	8789	0.092	NA	10128	0.148	NA	0	0	NA
Sum	135500	1	1	95416	1	1	68400	1	1	48065	1	1

### Sheet: Supp. Table 3 - Validation
a) manual 3CC 5-stage vs automated AREDS 9+3
Eye-specific
	Automated Class.
Manual Class.	Ungrad	1	2	3	4	5	6	7	8	9	10	11	12	Sum
Ungrad	813/191 (73.8%/52.8%)	185/113 (16.8%/31.2%)	11/4 (1%/1.1%)	0/0 (0%/0%)	8/5 (0.7%/1.4%)	2/0 (0.2%/0%)	3/2 (0.3%/0.6%)	0/0 (0%/0%)	0/0 (0%/0%)	0/0 (0%/0%)	0/0 (0%/0%)	79/47 (7.2%/13%)	0/0 (0%/0%)	1101/362 (100%/100%)
NoAMD	107/52 (4.4%/2.7%)	2207/1762 (90%/91.4%)	37/33 (1.5%/1.7%)	8/7 (0.3%/0.4%)	39/32 (1.6%/1.7%)	4/4 (0.2%/0.2%)	1/1 (0%/0.1%)	0/0 (0%/0%)	4/4 (0.2%/0.2%)	0/0 (0%/0%)	0/0 (0%/0%)	45/33 (1.8%/1.7%)	0/0 (0%/0%)	2452/1928 (100%/100%)
MildEarly	5/2 (3.5%/1.6%)	71/66 (50%/53.2%)	29/24 (20.4%/19.4%)	2/2 (1.4%/1.6%)	30/25 (21.1%/20.2%)	1/1 (0.7%/0.8%)	0/0 (0%/0%)	0/0 (0%/0%)	2/2 (1.4%/1.6%)	0/0 (0%/0%)	0/0 (0%/0%)	2/2 (1.4%/1.6%)	0/0 (0%/0%)	142/124 (100%/100%)
ModEarly	8/1 (7.4%/1.1%)	21/19 (19.4%/20.7%)	7/7 (6.5%/7.6%)	0/0 (0%/0%)	26/24 (24.1%/26.1%)	10/7 (9.3%/7.6%)	17/17 (15.7%/18.5%)	0/0 (0%/0%)	5/5 (4.6%/5.4%)	0/0 (0%/0%)	0/0 (0%/0%)	14/12 (13%/13%)	0/0 (0%/0%)	108/92 (100%/100%)
SevereEarly	2/1 (2%/1.2%)	8/7 (7.9%/8.4%)	1/0 (1%/0%)	0/0 (0%/0%)	18/18 (17.8%/21.7%)	15/10 (14.9%/12%)	11/9 (10.9%/10.8%)	5/4 (5%/4.8%)	22/19 (21.8%/22.9%)	0/0 (0%/0%)	0/0 (0%/0%)	19/15 (18.8%/18.1%)	0/0 (0%/0%)	101/83 (100%/100%)
Late	5/2 (5.2%/2.7%)	3/1 (3.1%/1.3%)	0/0 (0%/0%)	1/0 (1%/0%)	14/13 (14.4%/17.3%)	2/2 (2.1%/2.7%)	3/3 (3.1%/4%)	2/2 (2.1%/2.7%)	18/11 (18.6%/14.7%)	0/0 (0%/0%)	1/1 (1%/1.3%)	48/40 (49.5%/53.3%)	0/0 (0%/0%)	97/75 (100%/100%)
Sum	940/249 (23.5%/9.3%)	2495/1968 (62.4%/73.9%)	85/68 (2.1%/2.6%)	11/9 (0.3%/0.3%)	135/117 (3.4%/4.4%)	34/24 (0.8%/0.9%)	35/32 (0.9%/1.2%)	7/6 (0.2%/0.2%)	51/41 (1.3%/1.5%)	0/0 (0%/0%)	1/1 (0%/0%)	207/149 (5.2%/5.6%)	0/0 (0%/0%)	4001/2664 (100%/100%)
Person-specific
	Automated Class.
Manual Class.	Ungrad	1	2	3	4	5	6	7	8	9	10	11	12	Sum
Ungrad	292/0 (40.4%/0%)	316/207 (43.7%/74.5%)	16/10 (2.2%/3.6%)	2/1 (0.3%/0.4%)	18/17 (2.5%/6.1%)	3/2 (0.4%/0.7%)	2/2 (0.3%/0.7%)	2/2 (0.3%/0.7%)	2/1 (0.3%/0.4%)	0/0 (0%/0%)	0/0 (0%/0%)	70/36 (9.7%/12.9%)	0/0 (0%/0%)	723/278 (100%/100%)
NoAMD	9/0 (0.9%/0%)	922/750 (90.5%/91.2%)	22/19 (2.2%/2.3%)	3/3 (0.3%/0.4%)	24/19 (2.4%/2.3%)	3/3 (0.3%/0.4%)	0/0 (0%/0%)	0/0 (0%/0%)	4/4 (0.4%/0.5%)	0/0 (0%/0%)	0/0 (0%/0%)	32/24 (3.1%/2.9%)	0/0 (0%/0%)	1019/822 (100%/100%)
MildEarly	0/0 (0%/0%)	42/39 (48.3%/51.3%)	23/18 (26.4%/23.7%)	0/0 (0%/0%)	20/17 (23%/22.4%)	0/0 (0%/0%)	0/0 (0%/0%)	0/0 (0%/0%)	0/0 (0%/0%)	0/0 (0%/0%)	0/0 (0%/0%)	2/2 (2.3%/2.6%)	0/0 (0%/0%)	87/76 (100%/100%)
ModEarly	1/0 (1.9%/0%)	13/12 (25%/25.5%)	0/0 (0%/0%)	1/1 (1.9%/2.1%)	16/14 (30.8%/29.8%)	6/5 (11.5%/10.6%)	7/7 (13.5%/14.9%)	0/0 (0%/0%)	1/1 (1.9%/2.1%)	0/0 (0%/0%)	0/0 (0%/0%)	7/7 (13.5%/14.9%)	0/0 (0%/0%)	52/47 (100%/100%)
SevereEarly	0/0 (0%/0%)	1/1 (1.8%/2.1%)	2/1 (3.5%/2.1%)	0/0 (0%/0%)	12/12 (21.1%/25%)	7/5 (12.3%/10.4%)	6/6 (10.5%/12.5%)	1/0 (1.8%/0%)	13/11 (22.8%/22.9%)	0/0 (0%/0%)	0/0 (0%/0%)	15/12 (26.3%/25%)	0/0 (0%/0%)	57/48 (100%/100%)
Advanced	3/0 (4%/0%)	2/1 (2.7%/1.8%)	1/1 (1.3%/1.8%)	1/0 (1.3%/0%)	10/8 (13.3%/14.3%)	1/1 (1.3%/1.8%)	3/3 (4%/5.4%)	2/2 (2.7%/3.6%)	7/4 (9.3%/7.1%)	0/0 (0%/0%)	1/1 (1.3%/1.8%)	44/35 (58.7%/62.5%)	0/0 (0%/0%)	75/56 (100%/100%)
Sum	305/0 (15.2%/0%)	1296/1010 (64.4%/76.1%)	64/49 (3.2%/3.7%)	7/5 (0.3%/0.4%)	100/87 (5%/6.6%)	20/16 (1%/1.2%)	18/18 (0.9%/1.4%)	5/4 (0.2%/0.3%)	27/21 (1.3%/1.6%)	0/0 (0%/0%)	1/1 (0%/0.1%)	170/116 (8.4%/8.7%)	0/0 (0%/0%)	2013/1327 (100%/100%)
b) manual 3CC any AMD vs manual AREDS any AMD
Eye-specific
	Automated Class.
Manual Class.	Ungrad	NoAMD	AnyAMD	Sum
Ungrad	813/191 (73.8%/52.8%)	185/113 (16.8%/31.2%)	103/58 (9.4%/16%)	1101/362 (100%/100%)
NoAMD	107/52 (4.4%/2.7%)	2207/1762 (90.0%/91.4%)	138/114 (5.6%/5.9%)	2452/1928 (100%/100%)
AnyAMD	20/6 (4.5%/1.6%)	103/93 (23%/24.9%)	325/275 (72.5%/73.5%)	448/374 (100%/100%)
Sum	940/249 (23.5%/9.3%)	2495/1968 (62.4%/73.9%)	566/447 (14.1%/16.8%)	4001/2664 (100%/100%)
Person-specific
	Automated Class.
Manual Class.	Ungrad	NoAMD	AnyAMD	Sum
Ungrad	284/0 (41.3%/0%)	310/202 (45.1%/79.2%)	94/53 (13.7%/20.8%)	688/255 (100%/100%)
NoAMD	9/0 (0.9%/0%)	922/750 (90.5%/91.2%)	88/72 (8.6%/8.8%)	1019/822 (100%/100%)
AnyAMD	12/0 (3.9%/0%)	64/58 (20.9%/23.2%)	230/192 (75.2%/76.8%)	306/250 (100%/100%)
Sum	305/0 (15.2%/0%)	1296/1010 (64.4%/76.1%)	412/317 (20.5%/23.9%)	2013/1327 (100%/100%)

### Sheet: Supp. Table 4 - GWAS Results
a) UKBB GWAS lead variants
chr	pos	rsID	Locus	EA	OA	EAF	BETA	SE	P.GC	P	r² to established variant
1	196675861	rs6695321	CFH	A	G	0.61945	0.128613	0.025798	6.987e-07	6.1843e-07	0.63 (0.40) to rs61818925 (rs570618)
10	124213143	rs370974631	ARMS2/HTRA1	C	CAA	0.225077	0.26151	0.0282984	3.11e-20	2.43844e-20	0.93 to rs3750846
15	28365618	rs12913832	HERC2	A	G	0.227106	0.229541	0.0282202	4.737e-16	4.15573e-16	NA
b) Correlated reported signal variants (among 52 independent signals by Fritsche et al.)
chr	pos	rsID	Locus	EA	OA	EAF	BETA	SE	P.GC	P
1	196657064	rs570618	CFH	T	G	0.397868	0.086102	0.0252864	0.000685	0.00065
1	196815450	rs61818925	CFH	G	T	0.615752	0.100296	0.0272657	0.000244	0.00023
10	124215565	rs3750846	ARMS2/HTRA1	C	T	0.213062	0.262354	0.0285278	4.672e-20	3.70066e-20
c) Reported loci lead variants (34 loci by Fritsche et al.)
chr	pos	rsID	Locus	EA	OA	EAF	BETA	SE	P.GC	P
>80% power for nominal significance in UK Biobank
1	196704632	rs10922109	CFH	C	A	0.594504	0.000703224	0.025218	0.979	0.977753
3	64715155	rs62247658	ADAMTS9-AS2	C	T	0.414323	0.0373276	0.0251689	0.1388	0.138052
3	99180668	rs140647181	COL8A1	C	T	0.0181236	0.191732	0.090056	0.03359	0.0332515
4	110659067	rs10033900	CFI	T	C	0.475001	0.00646184	0.0247908	0.7926	0.794358
5	39327888	rs62358361	C9	T	G	0.0102205	0.143665	0.115758	0.2122	0.214578
6	31930462	rs116503776	C2/CFB/SKIV2L	G	A	0.844669	-0.014011	0.0340128	0.6758	0.680387
6	43826627	rs943080	VEGFA	T	C	0.497758	0.061788	0.0249053	0.01302	0.0131044
7	104756326	rs1142	KMT2E/SRPK2	T	C	0.357613	-0.0107853	0.0259483	0.674	0.677669
8	23082971	rs79037040	TNFRSF10A	T	G	0.509086	0.0560248	0.0249366	0.02548	0.0246597
9	101923372	rs1626340	TGFBR1	G	A	0.783948	0.0494046	0.0306047	0.1091	0.106467
10	124215565	rs3750846	ARMS2/HTRA1	C	T	0.213062	0.262354	0.0285278	4.672e-20	3.70066e-20
14	68769199	rs61985136	RAD51B	T	C	0.641622	0.0346009	0.0260105	0.184	0.18343
15	58680954	rs2043085	LIPC	C	T	0.612891	0.000127538	0.0254355	0.9991	0.995999
16	56997349	rs5817082	CETP	C	CA	0.734049	0.0640609	0.0285325	0.02469	0.0247556
19	1031438	rs67538026	CNN2	C	T	0.538484	-0.00703038	0.0253572	0.7778	0.781585
19	6718387	rs2230199	C3	G	C	0.784793	0.028105	0.030843	0.3642	0.362175
19	45411941	rs429358	APOE	T	C	0.846162	0.0431405	0.0350375	0.2191	0.218223
20	44614991	rs142450006	MMP9	TTTTC	T	0.861435	-0.0122327	0.036541	0.7363	0.737801
20	56653724	rs201459901	C20orf85	T	TA	0.941144	-0.0365434	0.0521399	0.4895	0.483383
22	33105817	rs5754227	SYN3/TIMP3	T	C	0.869381	0.0973279	0.0379923	0.01073	0.0104137
22	38476276	rs8135665	SLC16A8	T	C	0.199803	0.0652449	0.0306401	0.03338	0.0332217
<80% power for nominal significance in UK Biobank
2	228086920	rs11884770	COL4A3	C	T	0.72871	0.000705375	0.0280499	0.9769	0.979938
5	35494448	rs114092250	PRLR/SPEF2	G	A	0.970615	0.119691	0.0799395	0.136	0.134323
7	99991548	rs7803454	PILRB/PILRA	T	C	0.194766	0.0141406	0.0313489	0.6463	0.651938
9	73438605	rs71507014	TRPM3	G	GC	0.40649	0.0124836	0.0253841	0.6281	0.622871
9	76617720	rs10781182	MIR6130/RORB	T	G	0.309644	0.0285019	0.026603	0.2834	0.283998
9	107661742	rs2740488	ABCA1	A	C	0.733297	0.0274401	0.0282932	0.3341	0.332121
10	24999593	rs12357257	ARHGAP21	A	G	0.217235	0.00788128	0.030028	0.7908	0.792963
12	56115778	rs3138141	RDH5/CD63	A	C	0.244008	0.0814122	0.0277515	0.003311	0.00335037
12	112132610	rs61941274	ACAD10	A	G	0.0243039	-0.0807369	0.0847528	0.3448	0.340785
13	31821240	rs9564692	B3GALTL	C	T	0.705267	0.0291243	0.0274317	0.2923	0.288371
16	75234872	rs72802342	CTRB2/CTRB1	C	A	0.923557	0.0256511	0.0477213	0.5861	0.590909
17	26649724	rs11080055	TMEM97/VTN	C	A	0.5125	-0.00649296	0.0247302	0.7956	0.792896
17	79526821	rs6565597	NPLOC4/TSPAN10	T	C	0.353514	-0.00893165	0.0261968	0.7274	0.733146

### Sheet: Supp. Table 5 - Power
chr	pos	Locus	Effect estimates from Fritsche et al. 2016					Power
								Advanced vs. Control
			EA	OR Intermediate	OR Advanced	EAF Contr	EAF Advance	P<0.05	P<0.05/34	P<5e-8
1	196704632	CFH	C	1.61	2.63	0.574	0.777	1	1	1
2	228086920	COL4A3	C	1.09	1.11	0.722	0.742	0.73	0.27	0
3	64715155	ADAMTS9-AS2	C	1.03	1.14	0.433	0.466	0.97	0.74	0.05
3	99180668	COL8A1	C	1.11	1.59	0.016	0.023	0.88	0.49	0.01
4	110659067	CFI	T	1.12	1.15	0.477	0.511	0.97	0.76	0.06
5	35494448	PRLR/SPEF2	G	1.05	1.44	0.978	0.984	0.66	0.21	0
5	39327888	C9	T	1.52	1.8	0.009	0.016	0.99	0.83	0.09
6	31930462	C2/CFB/SKIV2L	G	1.35	1.75	0.852	0.91	1	1	1
6	43826627	VEGFA	T	1.08	1.14	0.503	0.535	0.96	0.69	0.04
7	99991548	PILRB/PILRA	T	1.06	1.13	0.19	0.209	0.79	0.34	0
7	104756326	KMT2E/SRPK2	T	1.06	1.11	0.346	0.37	0.82	0.38	0.01
8	23082971	TNFRSF10A	T	1.09	1.11	0.521	0.549	0.89	0.51	0.01
9	73438605	TRPM3	G	1.05	1.1	0.405	0.427	0.73	0.27	0
9	76617720	MIR6130/RORB	T	1.03	1.11	0.306	0.328	0.78	0.33	0
9	101923372	TGFBR1	G	0.99	1.14	0.791	0.811	0.81	0.36	0
9	107661742	ABCA1	A	1.1	1.11	0.725	0.745	0.73	0.27	0
10	24999593	ARHGAP21	A	1.06	1.11	0.223	0.243	0.78	0.33	0
10	124215565	ARMS2/HTRA1	C	1.57	2.81	0.208	0.436	1	1	1
12	56115778	RDH5/CD63	A	1.06	1.16	0.207	0.222	0.56	0.14	0
12	112132610	ACAD10	A	1.12	1.51	0.018	0.024	0.72	0.27	0
13	31821240	B3GALTL	C	1.08	1.12	0.701	0.723	0.79	0.34	0
14	68769199	RAD51B	T	1.06	1.12	0.616	0.64	0.81	0.36	0
15	58680954	LIPC	C	1.08	1.14	0.619	0.65	0.96	0.68	0.04
16	56997349	CETP	C	1.16	1.19	0.736	0.768	0.99	0.84	0.1
16	75234872	CTRB2/CTRB1	C	1.02	1.26	0.92	0.933	0.79	0.34	0
17	26649724	TMEM97/VTN	C	0.98	1.1	0.514	0.537	0.75	0.29	0
17	79526821	NPLOC4/TSPAN10	T	1.05	1.13	0.381	0.4	0.61	0.17	0
19	1031438	CNN2	C	1.08	1.11	0.502	0.54	0.99	0.88	0.14
19	6718387	C3	G	1.26	1.43	0.208	0.266	1	1	1
19	45411941	APOE	T	1.22	1.43	0.865	0.901	1	1	0.74
20	44614991	MMP9	TTTTC	1	1.17	0.859	0.876	0.802	0.36	0
20	56653724	C20orf85	T	1.12	1.32	0.93	0.946	0.95	0.67	0.03
22	33105817	SYN3/TIMP3	T	1.09	1.29	0.863	0.891	1	0.94	0.22
22	38476276	SLC16A8	T	1.11	1.14	0.195	0.217	0.89	0.5	0.01

### Sheet: Supp. Table 6 - MLA Sens Spec
a) UKBB GWAS lead variants
							MLA1						MLA2
							Sens			Spec			Sens					Spec
chr	pos	rsID	Locus	EA	OA	EAF	Reference	Age OR	Age P	Reference	Age OR	Age P	Reference	SNP OR	SNP P	Age OR	Age P	Reference	SNP OR	SNP P	Age OR	Age P
1	196675861	rs6695321	CFH	A	G	0.61945	0.654946	0.874378	0.474448	0.98452	0.857358	0.275416	0.628979	1.08341	0.517888	0.864064	0.438109	0.984924	0.980668	0.826051	0.855347	0.278893
10	124213143	rs370974631	ARMS2/HTRA1	C	CAA	0.225077	0.667875	0.897061	0.575004	0.984074	0.811506	0.150046	0.636852	1.17586	0.177586	0.810691	0.293389	0.986061	0.800279	0.00794197	0.869479	0.322369
15	28365618	rs12913832	HERC2	A	G	0.227106	0.629549	1.06099	0.463009	0.990086	0.460135	6.71083e-09	0.656748	1.05455	0.739393	0.812198	0.300469	0.987726	0.639011	7.37659e-09	0.955602	0.699717
b) Correlated reported signal variants (among 52 independent signals by Fritsche et al.)
							MLA1						MLA2
							Sens			Spec			Sens					Spec
chr	pos	rsID	Locus	EA	OA	EAF	Reference	Age OR	Age P	Reference	Age OR	Age P	Reference	SNP OR	SNP P	Age OR	Age P	Reference	SNP OR	SNP P	Age OR	Age P
1	196657064	rs570618	CFH	T	G	0.382775	0.663014	0.936148	0.472194	0.984288	0.959827	0.49425	0.636825	1.14628	0.237637	0.802505	0.284675	0.98166	1.22552	0.0111033	0.912366	0.447674
1	196815450	rs61818925	CFH(CFHR3/CFHR1)	T	G	0.399334	0.655258	0.933452	0.448454	0.984556	0.933855	0.308988	0.661831	1.00552	0.969122	0.865052	0.454776	0.985005	0.955323	0.591362	0.881307	0.344728
10	124215565	rs3750846	ARMS2/HTRA1	C	T	0.213062	0.660191	0.952263	0.591718	0.984217	0.89487	0.134452	0.637994	1.1798	0.166124	0.809079	0.290493	0.986187	0.783869	0.00347445	0.87516	0.343469
c) Reported loci lead variants (34 loci by Fritsche et al.)
							MLA1						MLA2
							Sens			Spec			Sens					Spec
chr	pos	rsID	Locus	EA	OA	EAF	Reference	Age OR	Age P	Reference	Age OR	Age P	Reference	SNP OR	SNP P	Age OR	Age P	Reference	SNP OR	SNP P	Age OR	Age P
>80% power for nominal significance in UK Biobank
1	196704632	rs10922109	CFH	C	A	0.594504	0.659934	0.945556	0.540948	0.984596	0.952443	0.445469	0.622457	1.11291	0.397692	0.860251	0.450583	0.978264	1.36344	0.000229	0.845106	0.24867
3	64715155	rs62247658	ADAMTS9-AS2	C	T	0.414323	0.65416	0.936522	0.473002	0.984746	0.933061	0.321252	0.66598	0.93152	0.665508	0.871484	0.465409	0.984997	0.985854	0.858923	0.854116	0.300303
3	99180668	rs140647181	COL8A1	C	T	0.0181236	0.652168	0.936543	0.47341	0.984843	0.916236	0.248909	0.676523	0.344746	0.00114369	0.878255	0.499076	0.98481	0.641771	0.055405	0.9014	0.425454
4	110659067	rs10033900	CFI	T	C	0.475001	0.653099	0.936963	0.475941	0.984702	0.929903	0.301959	0.680611	0.906413	0.494074	0.880623	0.511972	0.984366	1.018	0.822811	0.876526	0.347026
5	39327888	rs62358361	C9	T	G	0.0102205	0.652817	0.937204	0.477212	0.984706	0.930327	0.304558	0.651129	1.75609	0.541093	0.868941	0.456033	0.984812	0.693544	0.238595	0.86223	0.30213
6	31930462	rs116503776	C2/CFB/SKIV2L	G	A	0.844669	0.650707	0.941512	0.506737	0.984617	0.935568	0.327488	0.664907	0.973882	0.883308	0.892314	0.563605	0.981104	1.13762	0.194628	0.897248	0.428568
6	43826627	rs943080	VEGFA	T	C	0.497758	0.65348	0.933634	0.452332	0.984723	0.930908	0.306965	0.662345	0.967411	0.799714	0.8788	0.503789	0.983836	1.06314	0.48722	0.865667	0.316253
7	104756326	rs1142	KMT2E/SRPK2	T	C	0.357613	0.653942	0.936455	0.472012	0.984711	0.930533	0.305386	0.688619	0.800818	0.0883688	0.896656	0.557625	0.982722	1.2227	0.0230009	0.823173	0.221052
8	23082971	rs79037040	TNFRSF10A	T	G	0.509086	0.652915	0.932478	0.443248	0.98464	0.939933	0.354022	0.686814	0.871332	0.315896	0.8612	0.428056	0.983355	1.09028	0.268584	0.872805	0.323117
9	101923372	rs1626340	TGFBR1	G	A	0.783948	0.651203	0.936997	0.473971	0.984741	0.927509	0.291501	0.611589	1.11474	0.472457	0.877431	0.485725	0.986058	0.941709	0.532221	0.853553	0.282778
10	124215565	rs3750846	ARMS2/HTRA1	C	T	0.213062	0.660191	0.952263	0.591718	0.984217	0.89487	0.134452	0.637994	1.1798	0.166124	0.809079	0.290493	0.986187	0.783869	0.00347445	0.87516	0.343469
14	68769199	rs61985136	RAD51B	T	C	0.641622	0.652362	0.936281	0.469153	0.984713	0.930665	0.306179	0.660765	0.975561	0.865064	0.878369	0.491743	0.985763	0.945753	0.477458	0.859901	0.303619
15	58680954	rs2043085	LIPC	C	T	0.612891	0.653276	0.93538	0.464384	0.984721	0.929964	0.303434	0.642638	1.06184	0.67904	0.87509	0.48883	0.983815	1.04433	0.596712	0.880502	0.359867
16	56997349	rs5817082	CETP	C	CA	0.734049	0.653695	0.933802	0.452734	0.984664	0.934149	0.322257	0.709201	0.843026	0.308847	0.890342	0.535382	0.982523	1.09841	0.267316	0.862264	0.300469
19	1031438	rs67538026	CNN2	C	T	0.538484	0.653082	0.935846	0.467488	0.984701	0.930831	0.306936	0.651893	1.00169	0.988922	0.881362	0.500973	0.982355	1.15124	0.0890793	0.856778	0.286177
19	6718387	rs2230199	C3	G	C	0.784793	0.652344	0.937478	0.479111	0.984724	0.927549	0.292085	0.696803	0.884464	0.463684	0.838508	0.357866	0.986825	0.9107	0.328823	0.860006	0.309489
19	45411941	rs429358	APOE	T	C	0.846162	0.651366	0.940731	0.502631	0.984735	0.925399	0.281396	0.56447	1.26302	0.24191	0.902081	0.594878	0.985834	0.952121	0.653495	0.873762	0.339483
20	44614991	rs142450006	MMP9	TTTTC	T	0.861435	0.656609	0.932436	0.446892	0.984705	0.935035	0.330612	0.639724	1.04053	0.844877	0.858093	0.416806	0.977609	1.25346	0.0255353	0.88519	0.370034
20	56653724	rs201459901	C20orf85	T	TA	0.941144	0.654716	0.940584	0.503464	0.984695	0.937101	0.342938	0.60324	1.12663	0.726531	0.871155	0.479481	0.980497	1.139	0.417858	0.873604	0.342818
22	33105817	rs5754227	SYN3/TIMP3	T	C	0.869381	0.653985	0.932901	0.446529	0.98468	0.938531	0.349015	0.658911	0.98625	0.945368	0.869753	0.464122	0.981659	1.11844	0.306074	0.873467	0.332618
22	38476276	rs8135665	SLC16A8	T	C	0.199803	0.652198	0.937574	0.47707	0.984768	0.923805	0.269828	0.654101	0.966819	0.848282	0.88346	0.505445	0.985113	0.952521	0.627876	0.840688	0.270319
<80% power for nominal significance in UK Biobank
2	228086920	rs11884770	COL4A3	C	T	0.72871	0.651511	0.935328	0.46311	0.984683	0.929509	0.298784	0.66789	0.952564	0.743459	0.875505	0.482529	0.98253	1.09939	0.316179	0.845249	0.269951
5	35494448	rs114092250	PRLR/SPEF2	G	A	0.970615	0.653371	0.939232	0.492082	0.984741	0.932484	0.317932	0.724392	0.843823	0.64083	0.869355	0.460506	0.988036	0.879818	0.574855	0.868031	0.323447
7	99991548	rs7803454	PILRB/PILRA	T	C	0.194766	0.653281	0.935039	0.462018	0.984657	0.931376	0.30599	0.636665	1.14821	0.389893	0.898552	0.566238	0.98409	1.13232	0.241563	0.836208	0.204132
9	73438605	rs71507014	TRPM3	G	GC	0.40649	0.652846	0.936698	0.473393	0.984703	0.930253	0.303792	0.634813	1.09277	0.51037	0.87467	0.479667	0.986309	0.882661	0.163716	0.844195	0.27267
9	76617720	rs10781182	MIR6130/RORB	T	G	0.309644	0.651134	0.945864	0.539913	0.98466	0.930685	0.300975	0.620158	1.25038	0.0970545	0.884432	0.509858	0.985934	0.868673	0.0908963	0.869027	0.308572
9	107661742	rs2740488	ABCA1	A	C	0.733297	0.653125	0.93609	0.469394	0.984723	0.930121	0.304332	0.534241	1.50265	0.00764221	0.827903	0.326602	0.988373	0.826206	0.0567063	0.860892	0.303719
10	24999593	rs12357257	ARHGAP21	A	G	0.217235	0.652899	0.938298	0.484943	0.984696	0.930884	0.305961	0.674538	0.812828	0.207226	0.877024	0.483652	0.984022	1.12584	0.262235	0.846619	0.27714
12	56115778	rs3138141	RDH5/CD63	A	C	0.244008	0.654769	0.934397	0.457966	0.9847	0.934782	0.327492	0.654134	1.00927	0.950177	0.870949	0.465969	0.984892	0.972995	0.768735	0.870757	0.330515
12	112132610	rs61941274	ACAD10	A	G	0.0243039	0.653001	0.93712	0.476898	0.984709	0.929305	0.299157	0.659533	1.43578	0.578843	0.85479	0.420659	0.984518	1.246	0.479774	0.880913	0.363188
13	31821240	rs9564692	B3GALTL	C	T	0.705267	0.653206	0.937048	0.476357	0.9847	0.931513	0.310698	0.771158	0.684451	0.0108347	0.83727	0.34771	0.985519	0.959721	0.636629	0.868593	0.32229
16	75234872	rs72802342	CTRB2/CTRB1	C	A	0.923557	0.653129	0.937763	0.479708	0.984707	0.929448	0.298706	0.503027	1.42134	0.173826	0.870335	0.467895	0.981676	1.10168	0.495318	0.877758	0.352418
17	26649724	rs11080055	TMEM97/VTN	C	A	0.5125	0.65365	0.933414	0.450774	0.984719	0.927854	0.292718	0.648458	1.02285	0.864017	0.865477	0.449772	0.985463	0.952836	0.604822	0.855298	0.288757
17	79526821	rs6565597	NPLOC4/TSPAN10	T	C	0.353514	0.653029	0.936945	0.475426	0.984707	0.931187	0.309472	0.653809	0.996165	0.978063	0.872554	0.468596	0.985069	0.967664	0.695334	0.867175	0.321318

### Sheet: Supp Table 7 - MLA Genetic Ass
a) UKBB GWAS lead variants
							Naive Analysis					MLA1					MLA2
chr	pos	rsID	Locus	EA	OA	EAF	OR	CI	BETA	SE	P	OR	CI	BETA	SE	P	OR	CI	BETA	SE	P
1	196675861	rs6695321	CFH	A	G	0.61945	1.13725	[1.08; 1.2]	0.128613	0.025798	6.1843e-07	1.23149	[1.13; 1.34]	0.208222	0.0434953	1.69099e-06	1.19424	[1.03; 1.39]	0.177508	0.0763713	0.0201109
10	124213143	rs370974631	ARMS2/HTRA1	C	CAA	0.225077	1.29889	[1.23; 1.37]	0.26151	0.0282984	2.43844e-20	1.47813	[1.35; 1.62]	0.390775	0.0455059	8.899e-18	1.28492	[1.12; 1.47]	0.250697	0.0683885	0.00024658
15	28365618	rs12913832	HERC2	A	G	0.227106	1.25802	[1.19; 1.33]	0.229541	0.0282202	4.15573e-16	1.33818	[1.24; 1.45]	0.291313	0.0409404	1.11486e-12	1.02545	[0.88; 1.2]	0.0251358	0.0807031	0.755451
b) Correlated reported signal variants (among 52 independent signals by Fritsche et al.)
							Naive Analysis					MLA1					MLA2
chr	pos	rsID	Locus	EA	OA	EAF	OR	CI	BETA	SE	P	OR	CI	BETA	SE	P	OR	CI	BETA	SE	P
1	196657064	rs570618	CFH	T	G	0.382775	1.09005	[1.04; 1.15]	0.086225	0.0252838	0.000648953	1.15814	[1.07; 1.25]	0.146819	0.0407137	0.000310803	1.22858	[1.08; 1.39]	0.20586	0.0639243	0.00128027
1	196815450	rs61818925	CFH(CFHR3/CFHR1)	T	G	0.399334	0.904355	[0.86; 0.95]	-0.100534	0.0272633	0.000226458	0.847557	[0.78; 0.93]	-0.165398	0.0451347	0.000247792	0.821418	[0.71; 0.95]	-0.196723	0.0759637	0.00960613
10	124215565	rs3750846	ARMS2/HTRA1	C	T	0.213062	1.29999	[1.23; 1.37]	0.262354	0.0285278	3.70066e-20	1.46776	[1.34; 1.6]	0.383736	0.0450619	1.65516e-17	1.27114	[1.11; 1.45]	0.239912	0.067593	0.000386169
c) Reported loci lead variants (34 loci by Fritsche et al.)
							Naive Analysis					MLA1					MLA2
chr	pos	rsID	Locus	EA	OA	EAF	OR	CI	BETA	SE	P	OR	CI	BETA	SE	P	OR	CI	BETA	SE	P
>80% power for nominal significance in UK Biobank
1	196704632	rs10922109	CFH	C	A	0.594504	1.0007	[0.95; 1.05]	0.000703224	0.025218	0.977753	1.01102	[0.93; 1.1]	0.0109595	0.0407829	0.788139	1.152	[1; 1.32]	0.141499	0.071382	0.0474474
3	64715155	rs62247658	ADAMTS9-AS2	C	T	0.414323	1.03803	[0.99; 1.09]	0.0373276	0.0251689	0.138052	1.06191	[0.98; 1.15]	0.0600684	0.04086	0.141534	1.07648	[0.93; 1.25]	0.0736964	0.0745587	0.32294
3	99180668	rs140647181	COL8A1	C	T	0.0181236	1.21135	[1.02; 1.45]	0.191732	0.090056	0.0332515	1.36149	[1.03; 1.8]	0.308577	0.142325	0.0301503	1.46741	[0.84; 2.55]	0.383499	0.282362	0.174406
4	110659067	rs10033900	CFI	T	C	0.475001	1.00648	[0.96; 1.06]	0.00646184	0.0247908	0.794358	1.02096	[0.94; 1.1]	0.0207419	0.0402207	0.606062	1.05813	[0.92; 1.21]	0.0564989	0.0704985	0.422889
5	39327888	rs62358361	C9	T	G	0.0102205	1.1545	[0.92; 1.45]	0.143665	0.115758	0.214578	1.12692	[0.78; 1.63]	0.11949	0.189382	0.528077	0.828594	[0.42; 1.63]	-0.188025	0.34486	0.5856
6	31930462	rs116503776	C2/CFB/SKIV2L	G	A	0.844669	0.986087	[0.92; 1.05]	-0.014011	0.0340128	0.680387	0.968971	[0.87; 1.08]	-0.0315203	0.0543823	0.56218	1.03948	[0.87; 1.24]	0.0387195	0.0904528	0.668605
6	43826627	rs943080	VEGFA	T	C	0.497758	1.06374	[1.01; 1.12]	0.061788	0.0249053	0.0131044	1.11187	[1.03; 1.2]	0.10604	0.0404311	0.00872286	1.1563	[1; 1.33]	0.145228	0.0721578	0.0441521
7	104756326	rs1142	KMT2E/SRPK2	T	C	0.357613	0.989273	[0.94; 1.04]	-0.0107853	0.0259483	0.677669	1.00282	[0.93; 1.09]	0.00281412	0.0411691	0.945503	1.16074	[1.01; 1.33]	0.149059	0.07023	0.033801
8	23082971	rs79037040	TNFRSF10A	T	G	0.509086	1.05762	[1.01; 1.11]	0.0560248	0.0249366	0.0246597	1.13791	[1.05; 1.23]	0.129192	0.0405624	0.00144746	1.22694	[1.07; 1.41]	0.20452	0.0692098	0.00312595
9	101923372	rs1626340	TGFBR1	G	A	0.783948	1.05065	[0.99; 1.12]	0.0494046	0.0306047	0.106467	1.04971	[0.95; 1.16]	0.0485125	0.0491512	0.32364	0.991623	[0.84; 1.17]	-0.00841241	0.0826662	0.918944
10	124215565	rs3750846	ARMS2/HTRA1	C	T	0.213062	1.29999	[1.23; 1.37]	0.262354	0.0285278	3.70066e-20	1.46776	[1.34; 1.6]	0.383736	0.0450619	1.65516e-17	1.27114	[1.11; 1.45]	0.239912	0.067593	0.000386169
14	68769199	rs61985136	RAD51B	T	C	0.641622	1.03521	[0.98; 1.09]	0.0346009	0.0260105	0.18343	1.04648	[0.96; 1.14]	0.0454318	0.0416279	0.275106	1.02699	[0.89; 1.18]	0.0266355	0.0707032	0.706379
15	58680954	rs2043085	LIPC	C	T	0.612891	1.00013	[0.95; 1.05]	0.000127538	0.0254355	0.995999	0.992867	[0.92; 1.08]	-0.00715824	0.0411654	0.861952	1.00125	[0.87; 1.16]	0.00125152	0.0729026	0.986303
16	56997349	rs5817082	CETP	C	CA	0.734049	1.06616	[1.01; 1.13]	0.0640609	0.0285325	0.0247556	1.11882	[1.02; 1.23]	0.112273	0.0470454	0.0170101	1.22371	[1.04; 1.44]	0.201886	0.0813	0.0130201
19	1031438	rs67538026	CNN2	C	T	0.538484	0.992994	[0.94; 1.04]	-0.00703038	0.0253572	0.781585	1.0138	[0.94; 1.1]	0.0137043	0.0407256	0.736492	1.08347	[0.95; 1.24]	0.0801712	0.0692156	0.246749
19	6718387	rs2230199	C3	G	C	0.784793	1.0285	[0.97; 1.09]	0.028105	0.030843	0.362175	1.01779	[0.92; 1.12]	0.0176323	0.049046	0.719218	1.006	[0.86; 1.18]	0.00598164	0.0795799	0.940083
19	45411941	rs429358	APOE	T	C	0.846162	1.04408	[0.97; 1.12]	0.0431405	0.0350375	0.218223	1.02482	[0.92; 1.15]	0.0245182	0.0567207	0.665551	0.946746	[0.78; 1.14]	-0.0547242	0.0964862	0.570598
20	44614991	rs142450006	MMP9	TTTTC	T	0.861435	0.987842	[0.92; 1.06]	-0.0122327	0.036541	0.737801	0.977826	[0.87; 1.1]	-0.0224238	0.0599711	0.708471	1.09033	[0.88; 1.35]	0.0864825	0.10812	0.423782
20	56653724	rs201459901	C20orf85	T	TA	0.941144	0.964116	[0.87; 1.07]	-0.0365434	0.0521399	0.483383	0.940406	[0.8; 1.11]	-0.0614431	0.085366	0.471672	0.974787	[0.71; 1.35]	-0.0255362	0.164542	0.876667
22	33105817	rs5754227	SYN3/TIMP3	T	C	0.869381	1.10222	[1.02; 1.19]	0.0973279	0.0379923	0.0104137	1.18468	[1.05; 1.34]	0.16947	0.0636221	0.00772873	1.26387	[1.01; 1.58]	0.234182	0.112372	0.0371608
22	38476276	rs8135665	SLC16A8	T	C	0.199803	1.06742	[1.01; 1.13]	0.0652449	0.0306401	0.0332217	1.13466	[1.03; 1.25]	0.126335	0.048804	0.00963626	1.11914	[0.94; 1.33]	0.112559	0.0877517	0.199597
<80% power for nominal significance in UK Biobank
2	228086920	rs11884770	COL4A3	C	T	0.72871	1.00071	[0.95; 1.06]	0.000705375	0.0280499	0.979938	1.04081	[0.95; 1.14]	0.0399979	0.0457497	0.381968	1.10469	[0.94; 1.3]	0.0995662	0.0829453	0.22999
5	35494448	rs114092250	PRLR/SPEF2	G	A	0.970615	1.12715	[0.96; 1.32]	0.119691	0.0799395	0.134323	1.205	[0.94; 1.54]	0.18648	0.126533	0.140544	1.18715	[0.82; 1.71]	0.171557	0.186769	0.358329
7	99991548	rs7803454	PILRB/PILRA	T	C	0.194766	1.01424	[0.95; 1.08]	0.0141406	0.0313489	0.651938	1.05505	[0.96; 1.16]	0.0535893	0.0495016	0.278996	1.07317	[0.92; 1.26]	0.0706154	0.080914	0.382815
9	73438605	rs71507014	TRPM3	G	GC	0.40649	1.01256	[0.96; 1.06]	0.0124836	0.0253841	0.622871	1.0152	[0.94; 1.1]	0.0150827	0.041136	0.713877	0.933529	[0.81; 1.08]	-0.0687831	0.0750068	0.35913
9	76617720	rs10781182	MIR6130/RORB	T	G	0.309644	1.02891	[0.98; 1.08]	0.0285019	0.026603	0.283998	0.979195	[0.9; 1.07]	-0.021024	0.0428895	0.623999	0.86324	[0.75; 1]	-0.147062	0.074414	0.048124
9	107661742	rs2740488	ABCA1	A	C	0.733297	1.02782	[0.97; 1.09]	0.0274401	0.0282932	0.332121	1.01411	[0.93; 1.11]	0.0140117	0.0456385	0.758832	0.840814	[0.72; 0.99]	-0.173384	0.0811528	0.0326372
10	24999593	rs12357257	ARHGAP21	A	G	0.217235	1.00791	[0.95; 1.07]	0.00788128	0.030028	0.792963	1.00538	[0.91; 1.11]	0.00536598	0.0484498	0.911812	1.11865	[0.94; 1.33]	0.112118	0.0864696	0.194761
12	56115778	rs3138141	RDH5/CD63	A	C	0.244008	1.08482	[1.03; 1.15]	0.0814122	0.0277515	0.00335037	1.15846	[1.06; 1.26]	0.147092	0.0442286	0.000881894	1.14187	[0.98; 1.33]	0.132668	0.0770039	0.0849123
12	112132610	rs61941274	ACAD10	A	G	0.0243039	0.922436	[0.78; 1.09]	-0.0807369	0.0847528	0.340785	0.912671	[0.69; 1.2]	-0.0913802	0.139722	0.513103	0.942081	[0.6; 1.47]	-0.0596645	0.226505	0.792232
13	31821240	rs9564692	B3GALTL	C	T	0.705267	1.02955	[0.98; 1.09]	0.0291243	0.0274317	0.288371	1.04274	[0.96; 1.14]	0.0418554	0.0438676	0.340018	1.12118	[0.97; 1.29]	0.114379	0.0719028	0.111668
16	75234872	rs72802342	CTRB2/CTRB1	C	A	0.923557	1.02598	[0.93; 1.13]	0.0256511	0.0477213	0.590909	0.989279	[0.85; 1.15]	-0.0107785	0.0779627	0.890041	0.946955	[0.71; 1.26]	-0.0545038	0.144461	0.705957
17	26649724	rs11080055	TMEM97/VTN	C	A	0.5125	0.993528	[0.95; 1.04]	-0.00649296	0.0247302	0.792896	1.00096	[0.92; 1.08]	0.00095543	0.0404358	0.981149	0.97113	[0.84; 1.13]	-0.0292954	0.0759752	0.699799
17	79526821	rs6565597	NPLOC4/TSPAN10	T	C	0.353514	0.991108	[0.94; 1.04]	-0.00893165	0.0261968	0.733146	0.980092	[0.9; 1.06]	-0.0201093	0.0423101	0.634586	0.965856	[0.84; 1.12]	-0.03474	0.0736364	0.637085

### Sheet: Main Table 1
						Estimated βY						% with P<0.05			Cov. Freq
Sens	Spec	%miss.	βY	βsens	βspec	Naive		MLA1		MLA2		Naive	MLA1	MLA2	Naive	MLA1	MLA2
						Mean	RMSE	MEAN	RMSE	MEAN	RMSE
0.9	0.9	0.25	0	0	0	0.00	0.03	0.00	0.04	0.00	0.04	5.3%	4.6%	4.6%	94.7%	95.4%	95.4%
0.9	0.9	0.25	1	0	0	0.73	0.27	1.00	0.05	1.00	0.05	100.0%	100.0%	100.0%	0.0%	96.5%	96.3%
0.9	0.9	0.75	1	0	0	0.69	0.31	1.00	0.06	1.00	0.07	100.0%	100.0%	100.0%	0.0%	94.4%	93.5%
0.8	0.8	0.25	1	0	0	0.56	0.44	1.00	0.06	1.00	0.07	100.0%	100.0%	100.0%	0.0%	95.0%	95.0%
0.8	0.9	0.25	1	0	0	0.68	0.32	1.00	0.05	1.00	0.06	100.0%	100.0%	100.0%	0.0%	97.0%	95.9%
0.9	0.8	0.25	1	0	0	0.61	0.39	1.00	0.06	1.00	0.06	100.0%	100.0%	100.0%	0.0%	95.3%	94.8%
0.9	0.9	0.25	0	-1	1	-0.38	0.38	-0.46	0.46	0.00	0.05	100.0%	100.0%	4.7%	0.0%	0.0%	95.3%
0.9	0.9	0.25	1	1	-1	1.14	0.14	1.39	0.40	1.00	0.06	100.0%	100.0%	100.0%	4.8%	0.0%	95.1%
